# Multi-omics Analyses Provide Insight into the Biosynthesis Pathways of Fucoxanthin in *Isochrysis galbana*

**DOI:** 10.1101/2021.11.28.470214

**Authors:** Duo Chen, Xue Yuan, XueHai Zheng, Jingping Fang, Gang Lin, Rongmao Li, Jiannan Chen, Wenjin He, Zhen Huang, Wenfang Fan, Limin Liang, Chentao Lin, Jinmao Zhu, Youqiang Chen, Ting Xue

**Affiliations:** The Public Service Platform for Industrialization Development Technology of Marine Biological Medicine and Products of the State Oceanic Administration, Center of Engineering Technology Research for Microalga Germplasm Improvement of Fujian, Fujian Key Laboratory of Special Marine Bioresource Sustainable Utilization, Key Laboratory of Developmental and Neural Biology, Southern Institute of Oceanography, College of Life Sciences, Fujian Normal University, Fuzhou 350117, China; Fujian Fishery Resources Monitoring Center, Fuzhou 350003, China

**Author notes:** Equal contribution (Duo Chen, Xue Yuan, XueHai Zheng, Jingping Fang). Corresponding author. E-mail address (Xue T).

**Keywords:** *Isochrysis galbana*, Fucoxanthin, Whole-genome duplication, Metabolome, Transcriptome

## Abstract

*Isochrysis galbana* is considered an ideal bait for functional foods and nutraceuticals in humans because of its high fucoxanthin (Fx) content. However, multi-omics analysis of the regulation networks for Fx biosynthesis in *I. galbana* has not been reported. In this study, we report a high-quality genome sequence of *I. galbana* LG007, which has a 92.73 Mb genome size, with a contig N50 of 6.99 Mb and 14,900 protein-coding genes. Phylogenomic inferences confirmed the monophyly of Haptophyta, with *I. galbana* sister to *Emiliania huxleyi* and *Chrysochromulina tobinii*. Evolutionary analysis revealed an estimated divergence time between *I. galbana* and *E. huxleyi* of ~ 133 million years ago (Mya). Gene family analysis indicated that lipid metabolism-related genes exhibited significant expansion, including *IgPLMT, IgOAR1* and Δ-4 desaturase. Metabolome analysis showed that the content of carotenoid in *I. galbana* cultured under green light for 7 days was higher than that of white light, and β-carotene was the main carotenoids, accounting for 79.09% of the total carotenoids. Comprehensive analysis of multi-omics analysis revealed that β-carotene, antheraxanthin, zeaxanthin, and Fx content was increased by green light induction, which was significantly correlated with the expression of *IgMYB98, IgZDS, IgPDS, IgLHCX2, IgZEP, IgLCYb,* and *IgNSY*. These findings contribute to understanding Fx biosynthesis and its regulation, providing a valuable reference for food and pharmaceutical applications.
