## Supplementary for "Multi-omics Analyses Provide Insight into the Biosynthesis Pathways of Fucoxanthin in *Isochrysis galbana*": Supplementary tables S13-S18.xlsx

### Sheet: Table S13. KEGG enrichment of t
Table S13. KEGG enrichment of the expansion families genes identified in I. galbana.
KEGG_A_class	KEGG_B_class	Pathway	number	p-value	q-value	Genes
Environmental Information Processing	Membrane transport	ABC transporters	9	4.35e-11	1.57e-09	IZ004963;IZ005238;IZ010481;IZ011657;IZ001888;IZ004017;
						IZ007255;IZ008011;IZ011853
Environmental Information Processing	Signal transduction	Two-component system	9	1.16e-10	2.09e-09	IZ004963;IZ005238;IZ010481;IZ011657;IZ001888;IZ004017;
						IZ007255;IZ008011;IZ011853
Metabolism	Nucleotide metabolism	Purine metabolism	5	0.000982026	0.00707	IZ003969;IZ012145;IZ012146;IZ014649;IZ002615
Metabolism	Global and overview maps	Microbial metabolism in diverse environments	3	0.303414	0.457	IZ001240;IZ007901;IZ010956
Metabolism	Global and overview maps	Metabolic pathways	12	0.360378	0.499	IZ001240;IZ003969;IZ004051;IZ006575;IZ007901;IZ010956;
						IZ012145;IZ012146;IZ012985;IZ014649;IZ014829;IZ002615
Metabolism	Global and overview maps	Biosynthesis of secondary metabolites	3	0.84445	0.844	IZ001240;IZ004051;IZ014829
Metabolism	Carbohydrate metabolism	Glyoxylate and dicarboxylate metabolism	2	0.0486966	0.159	IZ007901;IZ010956
Metabolism	Carbohydrate metabolism	Pentose phosphate pathway	2	0.0564664	0.169	IZ007901;IZ010956
Metabolism	Amino acid metabolism	Lysine degradation	2	0.0703037	0.188	IZ006575;IZ012985
Metabolism	Lipid metabolism	Glycerophospholipid metabolism	2	0.0731945	0.188	IZ004051;IZ014829
Metabolism	Global and overview maps	Carbon metabolism	2	0.472063	0.548	IZ007901;IZ010956
Cellular Processes	Cellular community - eukaryotes	Focal adhesion	1	0.281211	0.457	IZ006370
Metabolism	Metabolism of cofactors and vitamins	Porphyrin and chlorophyll metabolism	1	0.310451	0.457	IZ001240
Cellular Processes	Cell motility	Regulation of actin cytoskeleton	1	0.317579	0.457	IZ006370
Environmental Information Processing	Signal transduction	Calcium signaling pathway	1	0.434347	0.521	IZ006370
Environmental Information Processing	Signal transduction	cGMP - PKG signaling pathway	1	0.434347	0.521	IZ006370
Environmental Information Processing	Signal transduction	PI3K-Akt signaling pathway	1	0.511566	0.569	IZ000809
Environmental Information Processing	Signal transduction	Apelin signaling pathway	1	0.521729	0.569	IZ006370

### Sheet: Table S14. GO enrichment of the
Table S14. GO enrichment of the expansion families genes identified in I. galbana.
GO Term	number	p-value	p-adjust	Genes_id
response to stimulus	22	0.243763	0.566808	IZ000514,IZ000648,IZ001888,IZ002346,IZ002462,IZ003775,IZ003799,IZ004017,IZ004500,IZ004747,
				IZ004761,IZ004963,IZ006187,IZ008011,IZ010376,IZ011657,IZ012145,IZ012146,IZ012297,IZ013171,
				IZ013806,IZ014649
cellular process	40	0.270129	0.598001	IZ000359,IZ000514,IZ000648,IZ001888,IZ002145,IZ002346,IZ002462,IZ003225,IZ003288,IZ003775,
				IZ003799,IZ004017,IZ004051,IZ004500,IZ004747,IZ004761,IZ004963,IZ005121,IZ006575,IZ006892,
				IZ007042,IZ007195,IZ007901,IZ007933,IZ008011,IZ009320,IZ010260,IZ010376,IZ010634,IZ010956,
				IZ011442,IZ011657,IZ012145,IZ012146,IZ012297,IZ012328,IZ013171,IZ013806,IZ014649,IZ014829
signaling	9	0.337365	0.661549	IZ002145,IZ003775,IZ004500,IZ004761,IZ010376,IZ012145,IZ012146,IZ013806,IZ014649
single-organism process	37	0.341909	0.666198	IZ000359,IZ000514,IZ000648,IZ001888,IZ002145,IZ002346,IZ002462,IZ003288,IZ003775,IZ003799,
				IZ004017,IZ004051,IZ004500,IZ004747,IZ004761,IZ004963,IZ005121,IZ006575,IZ006644,IZ006892,
				IZ007042,IZ007195,IZ007901,IZ008011,IZ009320,IZ010260,IZ010376,IZ010634,IZ010956,IZ011657,
				IZ012145,IZ012146,IZ012328,IZ013171,IZ013806,IZ014649,IZ014829
immune system process	4	0.350906	0.675928	IZ004500,IZ004761,IZ010376,IZ013806
biological adhesion	2	0.441002	0.762654	IZ004761,IZ010376
localization	12	0.74059	0.962573	IZ000648,IZ001888,IZ002346,IZ003799,IZ004017,IZ004500,IZ004963,IZ008011,IZ010376,IZ011657,
				IZ013171,IZ013806
negative regulation of biological process	6	0.83049	1	IZ004747,IZ004761,IZ010376,IZ012145,IZ012146,IZ014649
metabolic process	31	0.832199	1	IZ000359,IZ000514,IZ001888,IZ003225,IZ003288,IZ003775,IZ003875,IZ004017,IZ004051,IZ004747,
				IZ004761,IZ004963,IZ005121,IZ006575,IZ007042,IZ007195,IZ007901,IZ007933,IZ008011,IZ010260,
				IZ010376,IZ010634,IZ010956,IZ011442,IZ011657,IZ012145,IZ012146,IZ012297,IZ012328,IZ014649,IZ014829
developmental process	14	0.905193	1	IZ000514,IZ000648,IZ002145,IZ002462,IZ004500,IZ006644,IZ006892,IZ009320,IZ010376,IZ010634,
				IZ012145,IZ012146,IZ013806,IZ014649
regulation of biological process	13	0.964924	1	IZ000359,IZ002462,IZ003225,IZ003775,IZ004500,IZ004747,IZ004761,IZ010376,IZ012145,IZ012146,
				IZ012297,IZ013806,IZ014649
reproductive process	4	0.965537	1	IZ000514,IZ002462,IZ005121,IZ010376
multi-organism process	3	0.990061	1	IZ004500,IZ005121,IZ013806
cellular component organization or biogenesis	9	0.99611	1	IZ000359,IZ002462,IZ004500,IZ006575,IZ006892,IZ009320,IZ010376,IZ012328,IZ013806
growth	2	0.996701	1	IZ002462,IZ010376
multicellular organismal process	9	0.997883	1	IZ000514,IZ000648,IZ002462,IZ004500,IZ005121,IZ006644,IZ010376,IZ010634,IZ013806
transporter activity	9	0.0087938	0.04482	IZ000648,IZ001888,IZ002346,IZ003799,IZ004017,IZ004963,IZ008011,IZ011657,IZ013171
structural molecule activity	3	0.224648	0.394382	IZ004500,IZ010376,IZ013806
catalytic activity	23	0.293883	0.465459	IZ000514,IZ001888,IZ003288,IZ003775,IZ003875,IZ004017,IZ004051,IZ004747,IZ004963,IZ005121,
				IZ006575,IZ007042,IZ007195,IZ007901,IZ007933,IZ008011,IZ010260,IZ010634,IZ010956,IZ011657,
				IZ012297,IZ012328,IZ014829
binding	8	0.996797	1	IZ002462,IZ003288,IZ003775,IZ007042,IZ007195,IZ010260,IZ010376,IZ011506

### Sheet: Table S15. KEGG enrichment of t
Table S15. KEGG enrichment of the constraction families genes identified in I. galbana.
KEGG_A_class	KEGG_B_class	Pathway	number	p-value	q-value	Genes
Metabolism	Global and overview maps	Metabolic pathways	48	0.285767	0.769373	IZ000038;IZ005085;IZ007554;IZ008968;IZ010315;IZ013625;IZ014320;IZ000679;IZ000715;IZ001340;IZ001871;IZ002279;IZ002348;IZ002423;IZ003695;IZ003733;IZ004326;IZ006003;IZ006156;IZ006366;IZ007805;IZ008796;IZ009611;IZ010613;IZ011172;IZ011447;IZ011461;IZ012261;IZ013277;IZ013320;IZ013355;IZ013965;IZ014766;IZ000798;IZ001487;IZ001634;IZ002116;IZ002532;IZ002557;IZ002560;IZ003022;IZ003431;IZ003450;IZ003519;IZ0…
Metabolism	Global and overview maps	Biosynthesis of secondary metabolites	13	0.949419	0.966785	IZ005085;IZ007554;IZ008968;IZ006003;IZ010613;IZ011172;IZ013355;IZ000798;IZ001634;IZ002116;IZ003022;IZ003431;IZ007055
Cellular Processes	Cellular community - eukaryotes	Signaling pathways regulating pluripotency of stem cells	12	0.00189508	0.0928588	IZ000281;IZ006649;IZ008132;IZ008236;IZ008481;IZ009625;IZ009635;IZ010858;IZ013166;IZ001478;IZ001996;IZ007056
Cellular Processes	Cellular community - prokaryotes	Quorum sensing	7	0.000666482	0.0780515	IZ000284;IZ000585;IZ002727;IZ007996;IZ010843;IZ012082;IZ003431
Genetic Information Processing	Folding, sorting and degradation	RNA degradation	7	0.0306615	0.368802	IZ002757;IZ003347;IZ006578;IZ006823;IZ011122;IZ013774;IZ001933
Metabolism	Carbohydrate metabolism	Inositol phosphate metabolism	6	0.000955733	0.0780515	IZ010315;IZ013625;IZ014320;IZ011461;IZ003431;IZ005551
Metabolism	Carbohydrate metabolism	Starch and sucrose metabolism	6	0.0102105	0.236647	IZ005085;IZ006003;IZ006156;IZ007805;IZ002116;IZ002557
Metabolism	Nucleotide metabolism	Purine metabolism	5	0.241196	0.704828	IZ007554;IZ003733;IZ013277;IZ001634;IZ002532
Genetic Information Processing	Translation	RNA transport	5	0.342565	0.777351	IZ000543;IZ003347;IZ006359;IZ007863;IZ001470
Metabolism	Global and overview maps	Microbial metabolism in diverse environments	5	0.918136	0.961296	IZ002279;IZ009611;IZ003450;IZ006679;IZ007055
Environmental Information Processing	Signal transduction	VEGF signaling pathway	4	0.00392848	0.137497	IZ002694;IZ004459;IZ006649;IZ011461
Metabolism	Nucleotide metabolism	Pyrimidine metabolism	4	0.110191	0.539241	IZ000038;IZ007554;IZ001487;IZ001634
Metabolism	Lipid metabolism	Glycerophospholipid metabolism	4	0.117399	0.539241	IZ013355;IZ003022;IZ003431;IZ003770
Environmental Information Processing	Signal transduction	Phosphatidylinositol signaling system	4	0.117399	0.539241	IZ013625;IZ014320;IZ011461;IZ005551
Environmental Information Processing	Signal transduction	Calcium signaling pathway	4	0.208357	0.679037	IZ014320;IZ004459;IZ011461;IZ005551
Metabolism	Lipid metabolism	Ether lipid metabolism	3	0.00237543	0.0969966	IZ003022;IZ003431;IZ003770
Environmental Information Processing	Signal transduction	ErbB signaling pathway	3	0.0392245	0.368802	IZ006649;IZ011461;IZ001478
Environmental Information Processing	Membrane transport	ABC transporters	3	0.221436	0.695535	IZ000284;IZ010843;IZ012082
Environmental Information Processing	Signal transduction	Ras signaling pathway	3	0.221436	0.695535	IZ006649;IZ010072;IZ011461
Environmental Information Processing	Signal transduction	MAPK signaling pathway	3	0.23293	0.704828	IZ004459;IZ006649;IZ002944
Genetic Information Processing	Replication and repair	DNA replication	3	0.244532	0.704828	IZ002742;IZ010707;IZ001607
Genetic Information Processing	Folding, sorting and degradation	Protein export	3	0.244532	0.704828	IZ000585;IZ002727;IZ007996
Environmental Information Processing	Signal transduction	Two-component system	3	0.267998	0.746132	IZ009087;IZ006156;IZ010613
Environmental Information Processing	Signal transduction	mTOR signaling pathway	3	0.433926	0.793085	IZ003677;IZ006649;IZ001478
Environmental Information Processing	Signal transduction	PI3K-Akt signaling pathway	3	0.574906	0.838215	IZ003677;IZ006649;IZ001478

### Sheet: Table S16. GO enrichment of the
Table S16. GO enrichment of the constraction families genes identified in I. galbana.
GO Term	number	p-value	p-adjust	Genes_id
localization	60	0.0251722	0.443809	IZ000165,IZ000398,IZ000456,IZ000461,IZ000543,IZ000676,IZ000789,IZ000899,IZ001470,IZ001634,IZ002742,IZ003002,IZ003194,IZ003292,IZ003347,IZ003677,IZ003697,IZ003723,IZ004425,IZ004450,IZ004483,IZ004518,IZ004604,IZ005010,IZ005345,IZ005471,IZ005707,IZ006011,IZ006147,IZ006366,IZ006511,IZ006767,IZ006904,IZ007080,IZ007874,IZ007954,IZ007996,IZ008656,IZ008689,IZ008969,IZ009076,IZ009179,IZ009423,IZ009843,IZ0…
negative regulation of biological process	38	0.0295386	0.443809	IZ000029,IZ000398,IZ000456,IZ000461,IZ001229,IZ001396,IZ001634,IZ001933,IZ002560,IZ002742,IZ002991,IZ003347,IZ004475,IZ004972,IZ005471,IZ006147,IZ006366,IZ006511,IZ006649,IZ006962,IZ007554,IZ007781,IZ007789,IZ007863,IZ007874,IZ008743,IZ008969,IZ009179,IZ009773,IZ009809,IZ011479,IZ011568,IZ012018,IZ012276,IZ013542,IZ014636,IZ014766,IZ014852
immune system process	17	0.0371463	0.443809	IZ000029,IZ000456,IZ000461,IZ000789,IZ001229,IZ001470,IZ001634,IZ002991,IZ004604,IZ005471,IZ009179,IZ009809,IZ012018,IZ012276,IZ014320,IZ014605,IZ014636
biological adhesion	10	0.0387563	0.443809	IZ000461,IZ001229,IZ001634,IZ002991,IZ005471,IZ005888,IZ009809,IZ012018,IZ014320,IZ014636
biological regulation	78	0.116205	0.526019	IZ000029,IZ000165,IZ000398,IZ000456,IZ000461,IZ000543,IZ000789,IZ000899,IZ001229,IZ001396,IZ001634,IZ001918,IZ001933,IZ001953,IZ002074,IZ002560,IZ002742,IZ002991,IZ003347,IZ003677,IZ003723,IZ004213,IZ004450,IZ004459,IZ004475,IZ004604,IZ004972,IZ005010,IZ005345,IZ005471,IZ005707,IZ006011,IZ006147,IZ006366,IZ006367,IZ006511,IZ006649,IZ006904,IZ006962,IZ007554,IZ007781,IZ007789,IZ007863,IZ007874,IZ0…
regulation of biological process	73	0.118228	0.534312	IZ000029,IZ000165,IZ000398,IZ000456,IZ000461,IZ000543,IZ000789,IZ000899,IZ001229,IZ001396,IZ001634,IZ001918,IZ001933,IZ001953,IZ002074,IZ002560,IZ002742,IZ002991,IZ003347,IZ003677,IZ003723,IZ004213,IZ004450,IZ004475,IZ004604,IZ004972,IZ005010,IZ005345,IZ005471,IZ005707,IZ006011,IZ006147,IZ006366,IZ006367,IZ006511,IZ006649,IZ006962,IZ007554,IZ007781,IZ007789,IZ007863,IZ007874,IZ008689,IZ008743,IZ0…
multi-organism process	33	0.160603	0.576487	IZ000029,IZ000165,IZ000398,IZ000456,IZ000899,IZ001470,IZ001478,IZ001634,IZ001921,IZ002560,IZ002742,IZ004475,IZ005010,IZ006649,IZ007080,IZ007554,IZ007781,IZ007789,IZ007874,IZ007954,IZ008969,IZ009076,IZ009179,IZ009373,IZ009423,IZ012276,IZ012570,IZ013542,IZ013838,IZ014605,IZ014636,IZ014766,IZ014852
positive regulation of biological process	37	0.195234	0.586825	IZ000029,IZ000398,IZ000461,IZ000543,IZ000789,IZ000899,IZ001396,IZ001634,IZ001918,IZ001953,IZ002074,IZ003347,IZ004604,IZ005010,IZ005345,IZ005471,IZ005707,IZ006147,IZ006366,IZ006367,IZ007781,IZ008969,IZ009076,IZ009179,IZ009773,IZ009843,IZ010629,IZ011568,IZ011676,IZ013208,IZ013542,IZ013555,IZ013972,IZ014320,IZ014605,IZ014636,IZ014852
signaling	29	0.368318	0.66231	IZ000029,IZ000165,IZ000789,IZ000899,IZ001229,IZ001396,IZ001918,IZ002991,IZ003677,IZ004450,IZ004604,IZ005010,IZ006649,IZ006962,IZ007874,IZ007954,IZ008743,IZ008969,IZ009076,IZ009179,IZ009773,IZ009809,IZ010218,IZ010629,IZ012018,IZ013900,IZ014320,IZ014605,IZ014636
reproductive process	32	0.504252	0.731782	IZ000165,IZ000398,IZ000461,IZ000899,IZ001478,IZ001634,IZ001921,IZ002560,IZ002742,IZ005010,IZ005345,IZ006366,IZ006511,IZ006649,IZ007080,IZ007132,IZ007554,IZ007579,IZ007874,IZ007954,IZ008969,IZ009076,IZ009179,IZ009373,IZ009423,IZ011568,IZ012570,IZ013208,IZ013838,IZ014636,IZ014766,IZ014852
response to stimulus	69	0.529319	0.74547	IZ000029,IZ000165,IZ000398,IZ000456,IZ000461,IZ000789,IZ000899,IZ001229,IZ001396,IZ001470,IZ001593,IZ001634,IZ001918,IZ001921,IZ001933,IZ002074,IZ002560,IZ002731,IZ002742,IZ002991,IZ003292,IZ003677,IZ004425,IZ004450,IZ004459,IZ004475,IZ004604,IZ005010,IZ005345,IZ005471,IZ005707,IZ006649,IZ006962,IZ007080,IZ007554,IZ007781,IZ007789,IZ007863,IZ007874,IZ008743,IZ008969,IZ009076,IZ009179,IZ009373,IZ0…
reproduction	36	0.65369	0.812978	IZ000165,IZ000398,IZ000461,IZ000899,IZ001478,IZ001634,IZ001921,IZ002116,IZ002560,IZ002742,IZ005010,IZ005345,IZ006366,IZ006367,IZ006511,IZ006649,IZ007080,IZ007132,IZ007554,IZ007579,IZ007781,IZ007874,IZ007954,IZ008969,IZ009076,IZ009179,IZ009373,IZ009423,IZ011568,IZ012570,IZ012575,IZ013208,IZ013838,IZ014636,IZ014766,IZ014852
developmental process	61	0.680271	0.824803	IZ000165,IZ000398,IZ000461,IZ000543,IZ000899,IZ001478,IZ001593,IZ001634,IZ001836,IZ001918,IZ001921,IZ002116,IZ002560,IZ002742,IZ003347,IZ003723,IZ004992,IZ005004,IZ005010,IZ005345,IZ005471,IZ005888,IZ006147,IZ006366,IZ006367,IZ006962,IZ007080,IZ007132,IZ007554,IZ007579,IZ007781,IZ007789,IZ007874,IZ007925,IZ007954,IZ008969,IZ008987,IZ009076,IZ009120,IZ009179,IZ009373,IZ009423,IZ009534,IZ009592,IZ0…
growth	23	0.776575	0.883027	IZ000165,IZ000398,IZ000461,IZ000543,IZ000899,IZ001634,IZ001918,IZ002116,IZ002572,IZ005345,IZ006366,IZ006367,IZ006649,IZ006687,IZ008969,IZ009076,IZ009179,IZ009843,IZ011568,IZ012575,IZ013186,IZ013208,IZ014368
metabolic process	113	0.884285	0.943551	IZ000029,IZ000038,IZ000398,IZ000456,IZ000461,IZ000543,IZ000676,IZ000679,IZ000782,IZ000789,IZ000798,IZ000899,IZ001229,IZ001396,IZ001478,IZ001593,IZ001607,IZ001634,IZ001918,IZ001933,IZ001953,IZ002061,IZ002074,IZ002116,IZ002348,IZ002423,IZ002560,IZ002572,IZ002742,IZ002991,IZ003002,IZ003194,IZ003347,IZ003450,IZ003677,IZ003697,IZ003723,IZ003764,IZ003959,IZ004213,IZ004326,IZ004459,IZ004475,IZ004518,IZ0…
cellular process	131	0.940906	0.981907	IZ000029,IZ000038,IZ000165,IZ000398,IZ000456,IZ000461,IZ000543,IZ000676,IZ000782,IZ000789,IZ000798,IZ000899,IZ001229,IZ001396,IZ001470,IZ001478,IZ001593,IZ001607,IZ001634,IZ001918,IZ001921,IZ001933,IZ001953,IZ002061,IZ002074,IZ002116,IZ002560,IZ002572,IZ002731,IZ002742,IZ002991,IZ003002,IZ003194,IZ003292,IZ003347,IZ003450,IZ003677,IZ003697,IZ003723,IZ003764,IZ004213,IZ004326,IZ004450,IZ004459,IZ0…
transporter activity	20	0.0799173	0.320298	IZ000165,IZ000789,IZ003002,IZ003194,IZ003292,IZ004425,IZ004450,IZ005345,IZ005707,IZ006767,IZ008656,IZ009843,IZ011808,IZ012575,IZ013208,IZ013327,IZ014197,IZ014636,IZ014701,IZ014862
signal transducer activity	4	0.242033	0.472011	IZ004450,IZ006649,IZ010218,IZ014605
molecular transducer activity	4	0.324639	0.547157	IZ004450,IZ006649,IZ010218,IZ014605
binding	59	0.458689	0.62672	IZ000398,IZ000456,IZ000543,IZ000676,IZ001634,IZ001918,IZ001921,IZ001953,IZ002061,IZ002074,IZ002116,IZ002560,IZ002572,IZ002742,IZ003347,IZ003697,IZ004459,IZ004483,IZ005010,IZ005471,IZ005614,IZ005888,IZ006147,IZ006511,IZ006687,IZ007080,IZ007132,IZ007781,IZ007874,IZ007932,IZ007996,IZ008665,IZ008969,IZ009120,IZ009179,IZ009373,IZ009423,IZ009843,IZ010120,IZ010613,IZ010629,IZ011315,IZ011479,IZ011568,IZ0…
catalytic activity	72	0.970979	0.984518	IZ000038,IZ000398,IZ000461,IZ000543,IZ000676,IZ000679,IZ000782,IZ000798,IZ000899,IZ001478,IZ001593,IZ001607,IZ001634,IZ001933,IZ002061,IZ002074,IZ002116,IZ002423,IZ002560,IZ002572,IZ002742,IZ003450,IZ003677,IZ003697,IZ003723,IZ003764,IZ003959,IZ004326,IZ004459,IZ004604,IZ004983,IZ005010,IZ005534,IZ005614,IZ006359,IZ006366,IZ006649,IZ007554,IZ007579,IZ007789,IZ007874,IZ007954,IZ007996,IZ008394,IZ0…

### Sheet: Table S17. GO enrichment of the
Table S17. GO enrichment of the specific families genes identified in I. galbana.
GO Term	number	p-value	p-adjust	Genes_id
signaling	62	0.0298819	0.497377	IZ000131,IZ000616,IZ000832,IZ001275,IZ001762,IZ002145,IZ002439,IZ002585,IZ003737,IZ004491,IZ004500,IZ004558,IZ004755,IZ004758,IZ005641,IZ005716,IZ005748,IZ005782,IZ006009,IZ006524,IZ006718,IZ006924,IZ007013,IZ007081,IZ007094,IZ007424,IZ007569,IZ008124,IZ008982,IZ009360,IZ009581,IZ009744,IZ009927,IZ010039,IZ010158,IZ010218,IZ010221,IZ010629,IZ010983,IZ011738,IZ011929,IZ011981,IZ012000,IZ012018,IZ0…
biological adhesion	16	0.0329149	0.497377	IZ002353,IZ003631,IZ005471,IZ005716,IZ007013,IZ007424,IZ009927,IZ011415,IZ011981,IZ012018,IZ013362,IZ013466,IZ013719,IZ014344,IZ014447,IZ014843
transcription factor activity, protein binding	7	0.0625129	0.475407	IZ000171,IZ003902,IZ004601,IZ004898,IZ006718,IZ008403,IZ009140
regulation of biological process	131	0.0981029	0.541415	IZ000131,IZ000171,IZ000218,IZ000452,IZ000596,IZ000616,IZ000632,IZ000638,IZ000832,IZ001275,IZ001762,IZ001784,IZ001899,IZ002233,IZ002289,IZ002328,IZ002353,IZ002439,IZ002585,IZ002637,IZ003472,IZ003631,IZ003737,IZ003858,IZ003902,IZ004194,IZ004491,IZ004500,IZ004558,IZ004601,IZ004643,IZ004678,IZ004730,IZ004755,IZ004758,IZ004887,IZ004898,IZ005046,IZ005353,IZ005458,IZ005471,IZ005641,IZ005700,IZ005716,IZ0…
biological regulation	138	0.149471	0.571095	IZ000131,IZ000171,IZ000218,IZ000452,IZ000596,IZ000616,IZ000632,IZ000638,IZ000832,IZ001275,IZ001762,IZ001784,IZ001899,IZ002233,IZ002289,IZ002328,IZ002353,IZ002439,IZ002491,IZ002585,IZ002637,IZ003472,IZ003631,IZ003737,IZ003858,IZ003902,IZ004194,IZ004491,IZ004500,IZ004558,IZ004601,IZ004643,IZ004678,IZ004730,IZ004755,IZ004758,IZ004887,IZ004898,IZ005046,IZ005353,IZ005458,IZ005471,IZ005641,IZ005700,IZ0…
signal transducer activity	7	0.183983	0.604909	IZ006718,IZ007094,IZ010039,IZ010218,IZ010983,IZ013946,IZ014575
membrane	147	0.213097	0.755104	IZ000049,IZ000318,IZ000385,IZ000570,IZ000608,IZ000673,IZ000702,IZ000832,IZ000974,IZ001108,IZ001146,IZ001241,IZ001260,IZ001382,IZ001437,IZ001455,IZ001524,IZ001540,IZ001687,IZ001762,IZ001784,IZ001898,IZ002002,IZ002328,IZ002614,IZ002627,IZ002764,IZ002988,IZ003047,IZ003053,IZ003192,IZ003308,IZ003339,IZ003472,IZ003486,IZ003631,IZ003737,IZ003954,IZ004112,IZ004146,IZ004194,IZ004491,IZ004558,IZ004609,IZ0…
response to stimulus	133	0.236586	0.614469	IZ000049,IZ000131,IZ000171,IZ000218,IZ000616,IZ000702,IZ000832,IZ001146,IZ001275,IZ001762,IZ001784,IZ001899,IZ002125,IZ002233,IZ002251,IZ002289,IZ002353,IZ002439,IZ002491,IZ002585,IZ002614,IZ003413,IZ003631,IZ003737,IZ003858,IZ004112,IZ004194,IZ004491,IZ004500,IZ004558,IZ004643,IZ004755,IZ004758,IZ004898,IZ005315,IZ005353,IZ005471,IZ005641,IZ005700,IZ005704,IZ005705,IZ005716,IZ005748,IZ005782,IZ0…
immune system process	23	0.243242	0.614469	IZ000832,IZ002289,IZ002353,IZ003631,IZ004500,IZ005471,IZ005716,IZ006009,IZ006709,IZ007013,IZ007424,IZ007880,IZ008600,IZ009927,IZ012018,IZ012171,IZ013362,IZ013719,IZ013806,IZ014053,IZ014344,IZ014404,IZ014843
locomotion	34	0.255232	0.614469	IZ000218,IZ000596,IZ000616,IZ001762,IZ001784,IZ002353,IZ002491,IZ002585,IZ003472,IZ003631,IZ004112,IZ004194,IZ004491,IZ004558,IZ004643,IZ005353,IZ005748,IZ006335,IZ007081,IZ007424,IZ007569,IZ008555,IZ008982,IZ009005,IZ009102,IZ009140,IZ009384,IZ009774,IZ009927,IZ010039,IZ010813,IZ011981,IZ013537,IZ013662
membrane part	50	0.284414	0.817173	IZ000608,IZ000702,IZ000832,IZ001687,IZ001784,IZ003047,IZ003053,IZ003192,IZ003631,IZ003737,IZ003954,IZ004146,IZ004194,IZ004491,IZ004558,IZ004643,IZ005353,IZ005545,IZ005704,IZ005705,IZ005942,IZ006656,IZ006814,IZ007013,IZ007081,IZ007094,IZ007382,IZ007965,IZ008982,IZ009005,IZ009063,IZ009098,IZ009744,IZ009927,IZ010123,IZ010191,IZ010813,IZ010831,IZ010910,IZ010983,IZ011509,IZ011826,IZ011981,IZ012011,IZ0…
molecular transducer activity	7	0.287246	0.645682	IZ006718,IZ007094,IZ010039,IZ010218,IZ010983,IZ013946,IZ014575
nucleic acid binding transcription factor activity	9	0.287713	0.645682	IZ000171,IZ000218,IZ000452,IZ007092,IZ007098,IZ007617,IZ012166,IZ012953,IZ013719
structural molecule activity	14	0.295424	0.660426	IZ000570,IZ001384,IZ002491,IZ003631,IZ004500,IZ006009,IZ008511,IZ010158,IZ011752,IZ011981,IZ012162,IZ013117,IZ013169,IZ013806
reproductive process	61	0.355657	0.670079	IZ000218,IZ000452,IZ000616,IZ000673,IZ000832,IZ001347,IZ001729,IZ001745,IZ001762,IZ002353,IZ002585,IZ003394,IZ003472,IZ003631,IZ003829,IZ004112,IZ004194,IZ004491,IZ004558,IZ004643,IZ004730,IZ005315,IZ005353,IZ005458,IZ006335,IZ006415,IZ006524,IZ006619,IZ006718,IZ006918,IZ007013,IZ007569,IZ007880,IZ007970,IZ008403,IZ008555,IZ008600,IZ009005,IZ009102,IZ009140,IZ009265,IZ009360,IZ009927,IZ010039,IZ0…
catalytic activity	154	0.399076	0.718117	IZ000049,IZ000131,IZ000236,IZ000608,IZ000638,IZ000673,IZ000832,IZ000974,IZ001108,IZ001347,IZ001437,IZ001687,IZ001784,IZ001794,IZ001846,IZ001899,IZ002066,IZ002125,IZ002233,IZ002251,IZ002289,IZ002353,IZ002491,IZ002585,IZ002627,IZ002925,IZ002988,IZ003053,IZ003245,IZ003394,IZ003413,IZ003446,IZ003546,IZ003630,IZ003737,IZ003954,IZ004038,IZ004112,IZ004146,IZ004194,IZ004200,IZ004491,IZ004601,IZ004609,IZ0…
single-organism process	234	0.471165	0.741645	IZ000049,IZ000131,IZ000171,IZ000218,IZ000318,IZ000452,IZ000570,IZ000596,IZ000608,IZ000616,IZ000638,IZ000673,IZ000702,IZ000832,IZ000974,IZ001057,IZ001275,IZ001347,IZ001390,IZ001437,IZ001687,IZ001729,IZ001745,IZ001762,IZ001784,IZ001794,IZ001898,IZ001899,IZ002125,IZ002145,IZ002233,IZ002251,IZ002328,IZ002353,IZ002439,IZ002491,IZ002585,IZ002614,IZ002627,IZ002637,IZ002764,IZ002988,IZ003047,IZ003053,IZ0…
positive regulation of biological process	60	0.483398	0.744738	IZ000171,IZ000596,IZ000616,IZ000832,IZ001275,IZ001762,IZ001784,IZ002233,IZ002289,IZ002328,IZ002439,IZ002585,IZ002637,IZ003472,IZ003858,IZ004194,IZ004491,IZ004500,IZ004601,IZ004643,IZ004758,IZ004898,IZ005353,IZ005471,IZ005748,IZ006009,IZ006814,IZ007013,IZ007081,IZ007424,IZ007569,IZ007617,IZ008124,IZ008555,IZ008600,IZ009005,IZ009102,IZ009140,IZ009265,IZ009360,IZ009384,IZ009413,IZ009420,IZ009581,IZ0…
negative regulation of biological process	52	0.534859	0.76886	IZ000171,IZ000616,IZ000632,IZ000638,IZ001762,IZ001784,IZ002233,IZ003472,IZ003631,IZ003902,IZ004194,IZ004491,IZ004601,IZ004730,IZ004758,IZ004898,IZ005471,IZ005716,IZ005748,IZ006619,IZ006709,IZ006918,IZ007013,IZ007424,IZ007569,IZ007617,IZ007880,IZ008124,IZ008403,IZ008600,IZ009102,IZ009140,IZ009360,IZ009413,IZ009581,IZ009811,IZ009927,IZ009936,IZ010039,IZ010158,IZ011415,IZ011929,IZ012018,IZ012171,IZ0…
localization	88	0.564951	0.787822	IZ000171,IZ000318,IZ000570,IZ000616,IZ000702,IZ000832,IZ001762,IZ001784,IZ001899,IZ002233,IZ002353,IZ002491,IZ002585,IZ002614,IZ002627,IZ002764,IZ003047,IZ003053,IZ003472,IZ003631,IZ003737,IZ003954,IZ004146,IZ004194,IZ004491,IZ004500,IZ004558,IZ004758,IZ004898,IZ005471,IZ005545,IZ005641,IZ005704,IZ005705,IZ005748,IZ005942,IZ006009,IZ006619,IZ006718,IZ006924,IZ007013,IZ007015,IZ007081,IZ007569,IZ0…
binding	107	0.578106	0.790862	IZ000131,IZ000171,IZ000570,IZ000616,IZ000638,IZ000673,IZ000832,IZ001108,IZ001275,IZ001347,IZ001437,IZ001729,IZ001745,IZ001762,IZ001784,IZ001899,IZ002125,IZ002233,IZ002353,IZ002439,IZ002585,IZ002637,IZ003053,IZ003394,IZ003631,IZ003737,IZ003829,IZ003858,IZ004146,IZ004194,IZ004200,IZ004491,IZ004643,IZ004758,IZ004887,IZ004898,IZ005044,IZ005315,IZ005316,IZ005353,IZ005471,IZ005509,IZ005641,IZ005782,IZ0…
reproduction	67	0.645248	0.835267	IZ000218,IZ000452,IZ000596,IZ000616,IZ000673,IZ000832,IZ001347,IZ001390,IZ001729,IZ001745,IZ001762,IZ002353,IZ002585,IZ003192,IZ003394,IZ003472,IZ003631,IZ003829,IZ004112,IZ004194,IZ004491,IZ004558,IZ004643,IZ004730,IZ005315,IZ005353,IZ005458,IZ006335,IZ006415,IZ006524,IZ006619,IZ006718,IZ006918,IZ007013,IZ007569,IZ007880,IZ007970,IZ008403,IZ008555,IZ008600,IZ009005,IZ009102,IZ009140,IZ009265,IZ0…
molecular function regulator	11	0.676061	0.864105	IZ001899,IZ003472,IZ004491,IZ004758,IZ007210,IZ009581,IZ009927,IZ010361,IZ012171,IZ014053,IZ014510
multicellular organismal process	108	0.781756	0.897249	IZ000171,IZ000218,IZ000452,IZ000596,IZ000616,IZ000832,IZ001390,IZ001729,IZ001745,IZ001762,IZ002353,IZ002491,IZ002585,IZ003047,IZ003394,IZ003446,IZ003472,IZ003631,IZ003737,IZ003829,IZ003902,IZ004112,IZ004194,IZ004491,IZ004500,IZ004558,IZ004643,IZ004730,IZ004758,IZ004898,IZ005044,IZ005353,IZ005458,IZ005471,IZ005520,IZ005641,IZ005700,IZ005782,IZ006009,IZ006335,IZ006524,IZ006644,IZ006718,IZ006918,IZ0…
metabolic process	213	0.793152	0.900756	IZ000049,IZ000131,IZ000171,IZ000218,IZ000236,IZ000452,IZ000608,IZ000616,IZ000632,IZ000638,IZ000673,IZ000832,IZ000974,IZ001057,IZ001108,IZ001275,IZ001347,IZ001437,IZ001687,IZ001729,IZ001762,IZ001784,IZ001794,IZ001802,IZ001846,IZ001899,IZ002066,IZ002125,IZ002233,IZ002251,IZ002289,IZ002328,IZ002353,IZ002439,IZ002491,IZ002585,IZ002627,IZ002925,IZ002988,IZ003053,IZ003245,IZ003394,IZ003413,IZ003446,IZ0…
developmental process	110	0.805406	0.90741	IZ000171,IZ000218,IZ000452,IZ000596,IZ000616,IZ000832,IZ001390,IZ001729,IZ001745,IZ001762,IZ001794,IZ002145,IZ002353,IZ002491,IZ002585,IZ003047,IZ003446,IZ003472,IZ003631,IZ003737,IZ003829,IZ003902,IZ004112,IZ004194,IZ004491,IZ004500,IZ004643,IZ004730,IZ004758,IZ004898,IZ005315,IZ005353,IZ005458,IZ005471,IZ005520,IZ005641,IZ005700,IZ005782,IZ006009,IZ006335,IZ006524,IZ006619,IZ006644,IZ006718,IZ0…
cellular component organization or biogenesis	103	0.807003	0.90741	IZ000171,IZ000570,IZ000608,IZ000616,IZ000638,IZ000673,IZ000832,IZ001057,IZ001347,IZ001762,IZ001794,IZ002233,IZ002353,IZ002439,IZ002491,IZ002585,IZ002627,IZ003053,IZ003394,IZ003472,IZ003631,IZ003737,IZ003858,IZ004194,IZ004491,IZ004500,IZ004601,IZ004609,IZ004643,IZ004758,IZ004898,IZ005315,IZ005316,IZ005353,IZ005471,IZ005520,IZ005748,IZ006009,IZ006415,IZ006575,IZ006619,IZ006656,IZ006718,IZ006773,IZ0…
multi-organism process	46	0.818928	0.915035	IZ000171,IZ000218,IZ000616,IZ000832,IZ001729,IZ001762,IZ002233,IZ002289,IZ002491,IZ002585,IZ003394,IZ003472,IZ003631,IZ004500,IZ004558,IZ004898,IZ005315,IZ005458,IZ005748,IZ006009,IZ006619,IZ006709,IZ006718,IZ006918,IZ007013,IZ007569,IZ007677,IZ007880,IZ009102,IZ009140,IZ009360,IZ009736,IZ009927,IZ010039,IZ010545,IZ010701,IZ010983,IZ011990,IZ012171,IZ012529,IZ013112,IZ013426,IZ013537,IZ013806,IZ0…
transporter activity	22	0.880046	0.973299	IZ000702,IZ001784,IZ002614,IZ002764,IZ003047,IZ003954,IZ004146,IZ005545,IZ005704,IZ005705,IZ005942,IZ006619,IZ007015,IZ007945,IZ007965,IZ009063,IZ009098,IZ010191,IZ011509,IZ013281,IZ014220,IZ014575
cell junction	12	0.908298	1	IZ000638,IZ000832,IZ003631,IZ005704,IZ007204,IZ007424,IZ009140,IZ009581,IZ011981,IZ011990,IZ013117,IZ013600
macromolecular complex	76	0.950237	1	IZ000049,IZ000171,IZ000452,IZ000608,IZ000638,IZ000832,IZ001057,IZ001347,IZ001729,IZ001745,IZ001762,IZ002353,IZ002439,IZ002491,IZ002585,IZ003472,IZ003631,IZ003737,IZ003829,IZ003858,IZ003902,IZ004146,IZ004194,IZ004491,IZ004601,IZ004758,IZ004898,IZ005147,IZ005458,IZ005471,IZ005700,IZ005748,IZ006415,IZ006524,IZ006718,IZ006918,IZ006924,IZ007013,IZ007081,IZ007424,IZ007569,IZ007750,IZ007880,IZ008403,IZ0…
growth	38	0.958103	0.987273	IZ000049,IZ000171,IZ000596,IZ000616,IZ000673,IZ002585,IZ003339,IZ003446,IZ003472,IZ003631,IZ004194,IZ004491,IZ004563,IZ004643,IZ005316,IZ005353,IZ006619,IZ007013,IZ007602,IZ007826,IZ008555,IZ009005,IZ009140,IZ009360,IZ009760,IZ009774,IZ009927,IZ009936,IZ010039,IZ010123,IZ010158,IZ010813,IZ011738,IZ011929,IZ013117,IZ013426,IZ013537,IZ014053
membrane-enclosed lumen	45	0.993109	1	IZ000131,IZ000171,IZ000452,IZ000638,IZ001275,IZ001916,IZ002233,IZ002328,IZ002439,IZ002585,IZ003394,IZ003858,IZ003902,IZ004194,IZ004491,IZ004601,IZ004758,IZ004898,IZ005471,IZ005655,IZ006524,IZ006918,IZ007013,IZ007081,IZ007750,IZ007994,IZ008403,IZ008555,IZ008600,IZ009102,IZ009370,IZ009522,IZ009927,IZ009936,IZ010191,IZ010256,IZ010545,IZ011415,IZ012171,IZ013117,IZ013662,IZ013719,IZ014171,IZ014623,IZ0…

### Sheet: Table S18 KEGG enrichment of th
Table S18. KEGG enrichment of the specific families genes identified in I. galbana.
KEGG_A_class	KEGG_B_class	Pathway	number	p-value	q-value	Genes_id
Metabolism	Global and overview maps	Metabolic pathways	63	0.999878	1	IZ005147;IZ007539;IZ007575;IZ007622;IZ008927;IZ008982;IZ010315;IZ012758;IZ013573;IZ014317;IZ014471;IZ001789;IZ002251;IZ004088;IZ004678;IZ005420;IZ005443;IZ005700;IZ005951;IZ006575;IZ007780;IZ007800;IZ007898;IZ008110;IZ008284;IZ008555;IZ008606;IZ009413;IZ009594;IZ009691;IZ009799;IZ009825;IZ010019;IZ010181;IZ010186;IZ010221;IZ010235;IZ010983;IZ011112;IZ011154;IZ011170;IZ011407;IZ011960;IZ012420;IZ0…
Cellular Processes	Cellular community - eukaryotes	Signaling pathways regulating pluripotency of stem cells	36	6.79e-14	1.83e-11	IZ000011;IZ004985;IZ007620;IZ011666;IZ014246;IZ001169;IZ001176;IZ001306;IZ003637;IZ004490;IZ005472;IZ008873;IZ009782;IZ010039;IZ010124;IZ010858;IZ011307;IZ012917;IZ012975;IZ013230;IZ013947;IZ014236;IZ014893;IZ001639;IZ001670;IZ002190;IZ002205;IZ002435;IZ002620;IZ002630;IZ003049;IZ003391;IZ003825;IZ004547;IZ004851;IZ005514
Metabolism	Global and overview maps	Biosynthesis of secondary metabolites	23	0.99788	1	IZ005147;IZ007622;IZ014317;IZ001789;IZ002251;IZ005443;IZ005951;IZ007800;IZ008110;IZ009594;IZ009691;IZ010181;IZ010186;IZ010221;IZ011154;IZ011170;IZ011407;IZ011960;IZ013869;IZ014071;IZ000900;IZ001123;IZ003903
Environmental Information Processing	Signal transduction	Calcium signaling pathway	14	0.000131245	0.00394	IZ001241;IZ005750;IZ007210;IZ008049;IZ009360;IZ009363;IZ011287;IZ011475;IZ012000;IZ013891;IZ014703;IZ003103;IZ005782;IZ006858
Environmental Information Processing	Signal transduction	cGMP - PKG signaling pathway	13	0.000503943	0.00974	IZ001241;IZ005750;IZ006899;IZ007210;IZ007827;IZ011475;IZ014163;IZ002996;IZ003103;IZ005782;IZ006493;IZ006494;IZ006858
Environmental Information Processing	Signal transduction	Apelin signaling pathway	13	0.00586146	0.0465	IZ000184;IZ014447;IZ001241;IZ004491;IZ005750;IZ007013;IZ008049;IZ009360;IZ010039;IZ011475;IZ003103;IZ005782;IZ006858
Cellular Processes	Cell growth and death	Cellular senescence	12	0.0050504	0.0426	IZ001241;IZ002233;IZ004310;IZ005409;IZ005750;IZ007013;IZ007210;IZ009265;IZ011475;IZ003103;IZ005782;IZ006858
Environmental Information Processing	Signal transduction	PI3K-Akt signaling pathway	12	0.0120606	0.0775	IZ000184;IZ014447;IZ004310;IZ004491;IZ005407;IZ007013;IZ007941;IZ008274;IZ008479;IZ009265;IZ013719;IZ014151
Cellular Processes	Cell growth and death	Oocyte meiosis	11	0.0193701	0.111	IZ001241;IZ004310;IZ005750;IZ007210;IZ008049;IZ009265;IZ009360;IZ011475;IZ003103;IZ005782;IZ006858
Environmental Information Processing	Signal transduction	Ras signaling pathway	10	0.00092285	0.0131	IZ014447;IZ001241;IZ005750;IZ008049;IZ009360;IZ011475;IZ014053;IZ003103;IZ005782;IZ006858
Genetic Information Processing	Folding, sorting and degradation	Ubiquitin mediated proteolysis	10	0.07508	0.257	IZ005186;IZ011738;IZ001899;IZ002289;IZ004038;IZ006170;IZ010928;IZ014510;IZ014631;IZ003790
Metabolism	Global and overview maps	Microbial metabolism in diverse environments	10	0.968804	1	IZ005147;IZ005443;IZ009691;IZ010221;IZ011112;IZ011154;IZ011170;IZ011407;IZ003903;IZ004856
Cellular Processes	Transport and catabolism	Lysosome	9	0.0761734	0.257	IZ001762;IZ001802;IZ007826;IZ008284;IZ013953;IZ002689;IZ002971;IZ003446;IZ003559
Cellular Processes	Transport and catabolism	Autophagy - animal	9	0.119393	0.379	IZ000184;IZ013466;IZ013600;IZ002289;IZ004491;IZ007013;IZ008049;IZ009360;IZ012127
Cellular Processes	Transport and catabolism	Endocytosis	9	0.127683	0.392	IZ000251;IZ008981;IZ010315;IZ013600;IZ002289;IZ009420;IZ010983;IZ013152;IZ004194
Cellular Processes	Cellular community - eukaryotes	Gap junction	8	0.00521216	0.0426	IZ006899;IZ007827;IZ008049;IZ009360;IZ014163;IZ002996;IZ006493;IZ006494
Environmental Information Processing	Signal transduction	MAPK signaling pathway	8	0.0147888	0.0907	IZ002289;IZ004755;IZ007210;IZ008049;IZ009360;IZ009384;IZ014053;IZ014202
Environmental Information Processing	Signal transduction	cAMP signaling pathway	8	0.0227315	0.123	IZ001241;IZ005750;IZ008049;IZ009360;IZ011475;IZ003103;IZ005782;IZ006858
Environmental Information Processing	Signal transduction	Phosphatidylinositol signaling system	8	0.0294594	0.145	IZ001241;IZ005750;IZ010983;IZ011475;IZ014703;IZ003103;IZ005782;IZ006858
Environmental Information Processing	Signal transduction	FoxO signaling pathway	8	0.0697032	0.251	IZ000184;IZ004310;IZ004491;IZ005407;IZ005409;IZ009265;IZ010039;IZ014053
Genetic Information Processing	Translation	Ribosome biogenesis in eukaryotes	8	0.183787	0.49	IZ007994;IZ008403;IZ014147;IZ014719;IZ001437;IZ002939;IZ005526;IZ006484
Metabolism	Global and overview maps	Biosynthesis of amino acids	8	0.882695	0.975	IZ014317;IZ005443;IZ009691;IZ010221;IZ011154;IZ011407;IZ000900;IZ001123
Environmental Information Processing	Signal transduction	Rap1 signaling pathway	7	0.0333944	0.161	IZ001241;IZ005750;IZ011475;IZ013946;IZ003103;IZ005782;IZ006858
Environmental Information Processing	Membrane transport	ABC transporters	7	0.0380765	0.168	IZ009098;IZ001784;IZ003954;IZ005704;IZ007965;IZ012529;IZ004146
Cellular Processes	Cellular community - eukaryotes	Tight junction	7	0.0610115	0.232	IZ000184;IZ005242;IZ013600;IZ004491;IZ008049;IZ009360;IZ000941
Genetic Information Processing	Folding, sorting and degradation	Protein processing in endoplasmic reticulum	7	0.787742	0.951	IZ013466;IZ014404;IZ001275;IZ006656;IZ008626;IZ012127;IZ014623
Metabolism	Global and overview maps	Carbon metabolism	7	0.982195	1	IZ009691;IZ010221;IZ011112;IZ011154;IZ011170;IZ003903;IZ004856
Environmental Information Processing	Signal transduction	MAPK signaling pathway - plant	6	0.00830988	0.0602	IZ001241;IZ005750;IZ011475;IZ003103;IZ005782;IZ006858
Metabolism	Carbohydrate metabolism	Starch and sucrose metabolism	6	0.166414	0.468	IZ008927;IZ001789;IZ002251;IZ007800;IZ011960;IZ007033
Genetic Information Processing	Transcription	Spliceosome	6	0.943009	0.996	IZ013662;IZ001269;IZ005458;IZ013089;IZ000784;IZ001608
Cellular Processes	Cell growth and death	Apoptosis - fly	5	0.0404139	0.17	IZ002289;IZ004755;IZ005409;IZ009384;IZ014202
Metabolism	Glycan biosynthesis and metabolism	Other glycan degradation	5	0.0735876	0.255	IZ008284;IZ013953;IZ002689;IZ002971;IZ003559
Metabolism	Lipid metabolism	Sphingolipid metabolism	5	0.130614	0.396	IZ008284;IZ013953;IZ002689;IZ002971;IZ003559
Cellular Processes	Cellular community - prokaryotes	Quorum sensing	5	0.186962	0.49	IZ008327;IZ008372;IZ014045;IZ001123;IZ003053
Environmental Information Processing	Signal transduction	AMPK signaling pathway	5	0.524877	0.875	IZ000184;IZ013600;IZ004491;IZ004678;IZ007013
Environmental Information Processing	Signal transduction	Hedgehog signaling pathway	4	0.0503047	0.203	IZ007569;IZ008049;IZ009360;IZ001678
Environmental Information Processing	Signal transduction	Wnt signaling pathway	4	0.0717238	0.251	IZ007210;IZ008049;IZ009360;IZ010039
Environmental Information Processing	Signal transduction	Hippo signaling pathway	4	0.0717238	0.251	IZ004755;IZ009384;IZ010039;IZ014202
Cellular Processes	Cell growth and death	p53 signaling pathway	4	0.0839184	0.273	IZ004310;IZ005409;IZ005700;IZ009265
Cellular Processes	Cell growth and death	Apoptosis	4	0.387434	0.769	IZ005409;IZ007826;IZ012127;IZ003446
Metabolism	Lipid metabolism	Glycerolipid metabolism	4	0.427182	0.771	IZ000684;IZ008606;IZ009799;IZ014896
Metabolism	Carbohydrate metabolism	Pyruvate metabolism	4	0.427182	0.771	IZ007898;IZ011112;IZ013826;IZ003903
Metabolism	Energy metabolism	Methane metabolism	4	0.427182	0.771	IZ009691;IZ011154;IZ011170;IZ004856
Genetic Information Processing	Folding, sorting and degradation	Protein export	4	0.446823	0.789	IZ008327;IZ014045;IZ003053;IZ004609
Cellular Processes	Transport and catabolism	Autophagy - yeast	4	0.504342	0.851	IZ013466;IZ007013;IZ008049;IZ009360
Cellular Processes	Transport and catabolism	Peroxisome	4	0.541198	0.886	IZ010547;IZ008256;IZ010629;IZ004146
Metabolism	Amino acid metabolism	Glycine, serine and threonine metabolism	4	0.610453	0.937	IZ005443;IZ009691;IZ011154;IZ011407
Cellular Processes	Cell growth and death	Cell cycle	4	0.797599	0.951	IZ004310;IZ005409;IZ009265;IZ010039
Metabolism	Carbohydrate metabolism	Glycolysis / Gluconeogenesis	4	0.807661	0.954	IZ009691;IZ010221;IZ011154;IZ011170
Genetic Information Processing	Translation	Ribosome	4	0.993836	1	IZ000370;IZ012710;IZ001057;IZ006524
